# Integration of ζ-deficient CARs into the *CD3-zeta* gene conveys potent cytotoxicity in T and NK cells

**DOI:** 10.1101/2023.11.10.565518

**Authors:** Jonas Kath, Clemens Franke, Vanessa Drosdek, Weijie Du, Viktor Glaser, Carla Fuster-Garcia, Maik Stein, Tatiana Zittel, Sarah Schulenberg, Caroline E. Porter, Lena Andersch, Annette Künkele, Joshua Alcaniz, Jens Hoffmann, Hinrich Abken, Mohamed Abou-el-Enein, Axel Pruß, Masataka Suzuki, Toni Cathomen, Renata Stripecke, Hans-Dieter Volk, Petra Reinke, Michael Schmueck-Henneresse, Dimitrios L. Wagner

## Abstract

I.

Chimeric antigen receptor (CAR)-reprogrammed immune cells hold significant therapeutic potential for oncology, autoimmune diseases, transplant medicine, and infections. All approved CAR-T therapies rely on personalized manufacturing using undirected viral gene transfer, which results in non-physiological regulation of CAR-signaling and limits their accessibility due to logistical challenges, high costs and biosafety requirements. Here, we propose a novel approach utilizing CRISPR-Cas gene editing to redirect T cells and natural killer (NK) cells with CARs. By transferring shorter, truncated CAR-transgenes lacking a main activation domain into the human *CD3*ζ *(CD247)* gene, functional CAR fusion-genes are generated that exploit the endogenous *CD3*ζ gene as the CAR’s activation domain. Repurposing this T/NK-cell lineage gene facilitated physiological regulation of CAR-expression and reprogramming of various immune cell types, including conventional T cells, TCRγ/δ T cells, regulatory T cells, and NK cells. In T cells, *CD3*ζ in-frame fusion eliminated TCR surface expression, reducing the risk of graft-versus-host disease in allogeneic off-the-shelf settings. *CD3*ζ-CD19-CAR-T cells exhibited comparable leukemia control to *T cell receptor alpha constant* (*TRAC*)-replaced and lentivirus-transduced CAR-T cells *in vivo*. Tuning of *CD3*ζ-CAR-expression levels significantly improved the *in vivo* efficacy. Compared to *TRAC*-edited CAR-T cells, integration of a Her2-CAR into *CD3*ζ conveyed similar *in vitro* tumor lysis but reduced susceptibility to activation-induced cell death and differentiation, presumably due to lower CAR-expression levels. Notably, *CD3*ζ gene editing enabled reprogramming of NK cells without impairing their canonical functions. Thus, *CD3*ζ gene editing is a promising platform for the development of allogeneic off-the-shelf cell therapies using redirected killer lymphocytes.

**Key points:**

- Integration of ζ-deficient CARs into *CD3*ζ gene allows generation of functional TCR-ablated CAR-T cells for allogeneic off-the-shelf use
- *CD3*ζ-editing platform allows CAR reprogramming of NK cells without affecting their canonical functions
