## Supplementary Table 1 for "Integration of ζ-deficient CARs into the *CD3-zeta* gene conveys potent cytotoxicity in T and NK cells"

### Sheet: sgRNAs
Integration of ζ-deficient CARs into the CD3-zeta gene conveys potent cytotoxicity in T and NK cells
Suppl. Table 1
sgRNA sequences
	TRAC	5'-GAGAAUCAAAAUCGGUGAAU
	CD3ζ	5'-GAUGGAAUCCUCUUCAUCUA
	AAVS1	5'-GGGGCCACUAGGGACAGGAU

### Sheet: LV - CD19-CAR
Integration of ζ-deficient CARs into the CD3-zeta gene conveys potent cytotoxicity in T and NK cells
Suppl. Table 1
LV	dsDNA sequence of Homology-directed DNA Repair template (HDR-template)	DNA base count	protein amino acid sequence	amino acid count
EF1a/LTR promotor	gggcagagcgcacatcgcccacagtccccgagaagttggggggaggggtcggcaattgaaccggtgcctagagaaggtggcgcggggtaaactgggaaagtgatgtcgtgtactggctccgcctttttcccgagggtgggggagaaccgtatataagtgcagtagtcgccgtgaacgttctttttcgcaacgggtttgccgccagaacacagctgaagcttcgaggggctcgcatctctccttcacgcgcccgccgccctacctgaggccgccatccacgccggttgagtcgcgttctgccgcctcccgcctgtggtgcctcctgaactgcgtccgccgtctaggtaagtttaaagctcaggtcgagaccgggcctttgtccggcgctcccttggagcc…	530		0
P2A self-cleaving peptide	GCCACCAACTTCTCTCTTTTGAAGCAGGCCGGAGATGTGGAAGAAAATCCTGGGCCC	57	ATNFSLLKQAGDVEENPGP	19
CD8a-derived membrane export signal (leader)	ATGGCTCTTCCTGTGACTGCCCTTCTGCTGCCCCTGGCTCTCCTGCTCCATGCTGCCCGGCCA	63	MALPVTALLLPLALLLHAARP	21
FMC63 (CD19-specific) single chain variable fragment	GACATCCAGATGACACAGACAACCAGCAGCCTCAGCGCCAGCCTGGGGGACAGAGTGACCATTAGCTGCCGGGCCTCTCAGGACATCAGCAAATACCTGAACTGGTACCAGCAGAAACCAGATGGCACTGTCAAGCTGCTGATTTACCACACCTCCAGGCTCCACAGCGGCGTGCCCAGTCGCTTCAGCGGCAGTGGGAGCGGGACAGATTATTCCCTCACAATCTCCAACCTGGAGCAGGAAGATATTGCCACATACTTCTGCCAGCAAGGCAACACCCTGCCATACACATTTGGAGGCGGCACCAAATTGGAGATCACCGGCGGTGGTGGATCTGGAGGAGGGGGCAGCGGAGGTGGCGGCTCTGAGGTGAAACTGCAGGAGAGTGGCCCTGGCCTG…	726	DIQMTQTTSSLSASLGDRVTISCRASQDISKYLNWYQQKPDGTVKLLIYHTSRLHSGVPSRFSGSGSGTDYSLTISNLEQEDIATYFCQQGNTLPYTFGGGTKLEITGGGGSGGGGSGGGGSEVKLQESGPGLVAPSQSLSVTCTVSGVSLPDYGVSWIRQPPRKGLEWLGVIWGSETTYYNSALKSRLTIIKDNSKSQVFLKMNSLQTDDTAIYYCAKHYYYGGSYAMDYWGQGTSVTVSS	242
IgG4 hinge	GAAAGCAAGTATGGCCCCCCATGCCCTCCCTGCCCC	36	ESKYGPPCPPCP	12
IgG1 CH3 hinge	GGACAGCCGCGGGAGCCCCAGGTCTACACCCTCCCACCCTCCAGAGATGAGCTGACCAAGAACCAGGTTTCACTGACATGCCTGGTGAAGGGCTTCTACCCCTCTGACATTGCTGTGGAGTGGGAGAGCAATGGGCAGCCAGAGAACAACTACAAGACCACACCTCCTGTCCTGGACAGCGACGGCTCCTTCTTCCTCTACAGTAAGCTCACTGTGGACAAGAGCCGCTGGCAGCAGGGCAATGTCTTCTCCTGCAGCGTGATGCACGAGGCCCTGCACAATGCCTATACCCAGAAGTCACTCTCTCTGAGCCCTGGAAAG	321	GQPREPQVYTLPPSRDELTKNQVSLTCLVKGFYPSDIAVEWESNGQPENNYKTTPPVLDSDGSFFLYSKLTVDKSRWQQGNVFSCSVMHEALHNAYTQKSLSLSPGK	107
linker	AAGGATCCCAAG	12	KDPK	4
CD28 (co-stim) domain	TTTTGGGTCCTCGTGGTGGTCGGGGGTGTGCTGGCCTGCTACAGCTTGCTGGTCACAGTGGCCTTCATCATCTTCTGGGTGCGCTCCAAGAGGAGCCGGCTGCTTCACAGTGATTACATGAACATGACCCCCAGGAGGCCAGGACCCACCAGGAAGCACTACCAGCCCTACGCTCCCCCGCGGGACTTTGCTGCTTACCGCAGC	204	FWVLVVVGGVLACYSLLVTVAFIIFWVRSKRSRLLHSDYMNMTPRRPGPTRKHYQPYAPPRDFAAYRS	68
CD3-zeta domain	AGGGTCAAATTTTCTAGATCTGCAGATGCGCCGGCCTATCAAcaaggccagaaccagctcTATAACGAGCTCAATCTAGGACGAAGAGAGGAGTACGATGTTTTGGACAAGAGACGTGGCCGGGACCCTGAGATGGGGGGAAAGCCGAGAAGGAAGAACCCTCAGGAAGGCCTGTACAATGAACTGCAGAAAGATAAGATGGCGGAGGCCTACAGTGAGATTGGGATGAAAGGCGAGCGCCGGAGGGGCAAGGGGCACGATGGCCTTTACCAGGGTCTCAGTACAGCCACCAAGGACACCTACGACGCCCTTCACATGCAGGCCCTGCCCCCTCGCTAA	339	RVKFSRSADAPAYQQGQNQLYNELNLGRREEYDVLDKRRGRDPEMGGKPRRKNPQEGLYNELQKDKMAEAYSEIGMKGERRRGKGHDGLYQGLSTATKDTYDALHMQALPPR*	113
WPRE terminator	gcggccgctctagacccgggctgcaggaattcgatatcaagcttatcgataatcaacctctggattacaaaatttgtgaaagattgactggtattcttaactatgttgctccttttacgctatgtggatacgctgctttaatgcctttgtatcatgctattgcttcccgtatggctttcattttctcctccttgtataaatcctggttgctgtctctttatgaggagttgtggcccgttgtcaggcaacgtggcgtggtgtgcactgtgtttgctgacgcaacccccactggttggggcattgccaccacctgtcagctcctttccgggactttcgctttccccctccctattgccacggcggaactcatcgccgcctgccttgcccgctgctggacag…	639		0
full sequence	gggcagagcgcacatcgcccacagtccccgagaagttggggggaggggtcggcaattgaaccggtgcctagagaaggtggcgcggggtaaactgggaaagtgatgtcgtgtactggctccgcctttttcccgagggtgggggagaaccgtatataagtgcagtagtcgccgtgaacgttctttttcgcaacgggtttgccgccagaacacagctgaagcttcgaggggctcgcatctctccttcacgcgcccgccgccctacctgaggccgccatccacgccggttgagtcgcgttctgccgcctcccgcctgtggtgcctcctgaactgcgtccgccgtctaggtaagtttaaagctcaggtcgagaccgggcctttgtccggcgctcccttggagcc…	2870	MALPVTALLLPLALLLHAARPDIQMTQTTSSLSASLGDRVTISCRASQDISKYLNWYQQKPDGTVKLLIYHTSRLHSGVPSRFSGSGSGTDYSLTISNLEQEDIATYFCQQGNTLPYTFGGGTKLEITGGGGSGGGGSGGGGSEVKLQESGPGLVAPSQSLSVTCTVSGVSLPDYGVSWIRQPPRKGLEWLGVIWGSETTYYNSALKSRLTIIKDNSKSQVFLKMNSLQTDDTAIYYCAKHYYYGGSYAMDYWGQGTSVTVSSESKYGPPCPPCPGQPREPQVYTLPPSRDELTKNQVSLTCLVKGFYPSDIAVEWESNGQPENNYKTTPPVLDSDGSFFLYSKLTVDKSRWQQGNVFSCSVMHEALHNAYTQKSLSLSPGKKDPKFWVLVVVGGVLAC…	567

### Sheet:  TRAC - CD19-CAR
Integration of ζ-deficient CARs into the CD3-zeta gene conveys potent cytotoxicity in T and NK cells
Suppl. Table 1
	dsDNA sequence of Homology-directed DNA Repair template (HDR-template)	DNA base count	protein amino acid sequence	amino acid count
TRAC left homology arm (HA-L)	cctattaaataaaagaataagcagtattattaagtagccctgcatttcaggtttccttgagtggcaggccaggcctggccgtgaacgttcactgaaatcatggcctcttggccaagattgatagcttgtgcctgtccctgagtcccagtccatcacgagcagctggtttctaagatgctatttcccgtataaagcatgagaccgtgacttgccagccccacagagccccgcccttgtccatcactggcatctggactccagcctgggttggggcaaagagggaaatgagatcatgtcctaaccctgatcctcttgtcccacagatatccagaaccctgaccctgccgtgtaccagctgagagactctaaatccagtgacaagtctgtctgcctattcacc	400	IQNPDPAVYQLRDSKSSDKSVCLFT	25
P2A self-cleaving peptide	GCCACCAACTTCTCTCTTTTGAAGCAGGCCGGAGATGTGGAAGAAAATCCTGGGCCC	57	ATNFSLLKQAGDVEENPGP	19
CD8a-derived membrane export signal (leader)	ATGGCTCTTCCTGTGACTGCCCTTCTGCTGCCCCTGGCTCTCCTGCTCCATGCTGCCCGGCCA	63	MALPVTALLLPLALLLHAARP	21
FMC63 (CD19-specific) single chain variable fragment	GACATCCAGATGACACAGACAACCAGCAGCCTCAGCGCCAGCCTGGGGGACAGAGTGACCATTAGCTGCCGGGCCTCTCAGGACATCAGCAAATACCTGAACTGGTACCAGCAGAAACCAGATGGCACTGTCAAGCTGCTGATTTACCACACCTCCAGGCTCCACAGCGGCGTGCCCAGTCGCTTCAGCGGCAGTGGGAGCGGGACAGATTATTCCCTCACAATCTCCAACCTGGAGCAGGAAGATATTGCCACATACTTCTGCCAGCAAGGCAACACCCTGCCATACACATTTGGAGGCGGCACCAAATTGGAGATCACCGGCGGTGGTGGATCTGGAGGAGGGGGCAGCGGAGGTGGCGGCTCTGAGGTGAAACTGCAGGAGAGTGGCCCTGGCCTG…	726	DIQMTQTTSSLSASLGDRVTISCRASQDISKYLNWYQQKPDGTVKLLIYHTSRLHSGVPSRFSGSGSGTDYSLTISNLEQEDIATYFCQQGNTLPYTFGGGTKLEITGGGGSGGGGSGGGGSEVKLQESGPGLVAPSQSLSVTCTVSGVSLPDYGVSWIRQPPRKGLEWLGVIWGSETTYYNSALKSRLTIIKDNSKSQVFLKMNSLQTDDTAIYYCAKHYYYGGSYAMDYWGQGTSVTVSS	242
IgG4 hinge	GAAAGCAAGTATGGCCCCCCATGCCCTCCCTGCCCC	36	ESKYGPPCPPCP	12
IgG1 CH3 hinge	GGACAGCCGCGGGAGCCCCAGGTCTACACCCTCCCACCCTCCAGAGATGAGCTGACCAAGAACCAGGTTTCACTGACATGCCTGGTGAAGGGCTTCTACCCCTCTGACATTGCTGTGGAGTGGGAGAGCAATGGGCAGCCAGAGAACAACTACAAGACCACACCTCCTGTCCTGGACAGCGACGGCTCCTTCTTCCTCTACAGTAAGCTCACTGTGGACAAGAGCCGCTGGCAGCAGGGCAATGTCTTCTCCTGCAGCGTGATGCACGAGGCCCTGCACAATGCCTATACCCAGAAGTCACTCTCTCTGAGCCCTGGAAAG	321	GQPREPQVYTLPPSRDELTKNQVSLTCLVKGFYPSDIAVEWESNGQPENNYKTTPPVLDSDGSFFLYSKLTVDKSRWQQGNVFSCSVMHEALHNAYTQKSLSLSPGK	107
linker	AAGGATCCCAAG	12	KDPK	4
CD28 (co-stim) domain	TTTTGGGTCCTCGTGGTGGTCGGGGGTGTGCTGGCCTGCTACAGCTTGCTGGTCACAGTGGCCTTCATCATCTTCTGGGTGCGCTCCAAGAGGAGCCGGCTGCTTCACAGTGATTACATGAACATGACCCCCAGGAGGCCAGGACCCACCAGGAAGCACTACCAGCCCTACGCTCCCCCGCGGGACTTTGCTGCTTACCGCAGC	204	FWVLVVVGGVLACYSLLVTVAFIIFWVRSKRSRLLHSDYMNMTPRRPGPTRKHYQPYAPPRDFAAYRS	68
CD3-zeta domain	AGGGTCAAATTTTCTAGATCTGCAGATGCGCCGGCCTATCAAcaaggccagaaccagctcTATAACGAGCTCAATCTAGGACGAAGAGAGGAGTACGATGTTTTGGACAAGAGACGTGGCCGGGACCCTGAGATGGGGGGAAAGCCGAGAAGGAAGAACCCTCAGGAAGGCCTGTACAATGAACTGCAGAAAGATAAGATGGCGGAGGCCTACAGTGAGATTGGGATGAAAGGCGAGCGCCGGAGGGGCAAGGGGCACGATGGCCTTTACCAGGGTCTCAGTACAGCCACCAAGGACACCTACGACGCCCTTCACATGCAGGCCCTGCCCCCTCGCTAA	339	RVKFSRSADAPAYQQGQNQLYNELNLGRREEYDVLDKRRGRDPEMGGKPRRKNPQEGLYNELQKDKMAEAYSEIGMKGERRRGKGHDGLYQGLSTATKDTYDALHMQALPPR*	113
bovine Growth Hormone (bGH) poly-A terminator	taagaattctaactagagctcgctgatcagcctcgactgtgccttctagttgccagccatctgttgtttgcccctcccccgtgccttccttgaccctggaaggtgccactcccactgtcctttcctaataaaatgaggaaattgcatcgcattgtctgagtaggtgtcattctattctggggggtggggtggggcaggacagcaagggggaggattgggaagagaatagcaggcatgctggggagcggccgcgttaa	257		0
TRAC right homology arm (HA-R)	attttgattctcaaacaaatgtgtcacaaagtaaggattctgatgtgtatatcacagacaaaactgtgctagacatgaggtctatggacttcaagagcaacagtgctgtggcctggagcaacaaatctgactttgcatgtgcaaacgccttcaacaacagcattattccagaagacaccttcttccccagcccaggtaagggcagctttggtgccttcgcaggctgtttccttgcttcaggaatggccaggttctgcccagagctctggtcaatgatgtctaaaactcctctgattggtggtctcggccttatccattgccaccaaaaccctctttttactaagaaacagtgagccttgttctggcagtccagagaatgacacgggaaaaaagcagatg	399		0
full sequence	cctattaaataaaagaataagcagtattattaagtagccctgcatttcaggtttccttgagtggcaggccaggcctggccgtgaacgttcactgaaatcatggcctcttggccaagattgatagcttgtgcctgtccctgagtcccagtccatcacgagcagctggtttctaagatgctatttcccgtataaagcatgagaccgtgacttgccagccccacagagccccgcccttgtccatcactggcatctggactccagcctgggttggggcaaagagggaaatgagatcatgtcctaaccctgatcctcttgtcccacagatatccagaaccctgaccctgccgtgtaccagctgagagactctaaatccagtgacaagtctgtctgcctattcac…	2814	IQNPDPAVYQLRDSKSSDKSVCLFTATNFSLLKQAGDVEENPGPMALPVTALLLPLALLLHAARPDIQMTQTTSSLSASLGDRVTISCRASQDISKYLNWYQQKPDGTVKLLIYHTSRLHSGVPSRFSGSGSGTDYSLTISNLEQEDIATYFCQQGNTLPYTFGGGTKLEITGGGGSGGGGSGGGGSEVKLQESGPGLVAPSQSLSVTCTVSGVSLPDYGVSWIRQPPRKGLEWLGVIWGSETTYYNSALKSRLTIIKDNSKSQVFLKMNSLQTDDTAIYYCAKHYYYGGSYAMDYWGQGTSVTVSSESKYGPPCPPCPGQPREPQVYTLPPSRDELTKNQVSLTCLVKGFYPSDIAVEWESNGQPENNYKTTPPVLDSDGSFFLYSKLTVDKSRWQQG…	611

### Sheet: CD3z - CD19-truncCAR
Integration of ζ-deficient CARs into the CD3-zeta gene conveys potent cytotoxicity in T and NK cells
Suppl. Table 1
	dsDNA sequence of Homology-directed DNA Repair template (HDR-template)	DNA base count	protein amino acid sequence	amino acid count
CD3ζ left homology arm (HA-L)	atctgctcgccttgtttccacctcccctcccattgccccaggttctttggccccacagcggccacatctgccgttggtgccaataggttttccaggagctggttgaggtgggagggagggagagggttgtgatcaggctgaggcatggggattggatatagtctccgtgtcatgatttatttggtcagtcagtcctagtgccaccctggggtaatggggatgtgttctcgtcaccttgggcctggctgaccagctttatctcttggcacagaggcacagagctttggcctgctggatcccaaactctgctacctgctggatggaatcctcttcatctatcgtgtcattctcactgccttgttcctgaga	369	AQSFGLLDPKLCYLLDGILFIYRVILTALFLR	32
P2A self-cleaving peptide	GCCACCAACTTCTCTCTTTTGAAGCAGGCCGGAGATGTGGAAGAAAATCCTGGGCCC	57	ATNFSLLKQAGDVEENPGP	19
CD8a-derived membrane export signal (leader)	ATGGCTCTTCCTGTGACTGCCCTTCTGCTGCCCCTGGCTCTCCTGCTCCATGCTGCCCGGCCA	63	MALPVTALLLPLALLLHAARP	21
FMC63 (CD19-specific) single chain variable fragment	GACATCCAGATGACACAGACAACCAGCAGCCTCAGCGCCAGCCTGGGGGACAGAGTGACCATTAGCTGCCGGGCCTCTCAGGACATCAGCAAATACCTGAACTGGTACCAGCAGAAACCAGATGGCACTGTCAAGCTGCTGATTTACCACACCTCCAGGCTCCACAGCGGCGTGCCCAGTCGCTTCAGCGGCAGTGGGAGCGGGACAGATTATTCCCTCACAATCTCCAACCTGGAGCAGGAAGATATTGCCACATACTTCTGCCAGCAAGGCAACACCCTGCCATACACATTTGGAGGCGGCACCAAATTGGAGATCACCGGCGGTGGTGGATCTGGAGGAGGGGGCAGCGGAGGTGGCGGCTCTGAGGTGAAACTGCAGGAGAGTGGCCCTGGCCTG…	726	DIQMTQTTSSLSASLGDRVTISCRASQDISKYLNWYQQKPDGTVKLLIYHTSRLHSGVPSRFSGSGSGTDYSLTISNLEQEDIATYFCQQGNTLPYTFGGGTKLEITGGGGSGGGGSGGGGSEVKLQESGPGLVAPSQSLSVTCTVSGVSLPDYGVSWIRQPPRKGLEWLGVIWGSETTYYNSALKSRLTIIKDNSKSQVFLKMNSLQTDDTAIYYCAKHYYYGGSYAMDYWGQGTSVTVSS	242
IgG4 hinge	GAAAGCAAGTATGGCCCCCCATGCCCTCCCTGCCCC	36	ESKYGPPCPPCP	12
IgG1 CH3 hinge	GGACAGCCGCGGGAGCCCCAGGTCTACACCCTCCCACCCTCCAGAGATGAGCTGACCAAGAACCAGGTTTCACTGACATGCCTGGTGAAGGGCTTCTACCCCTCTGACATTGCTGTGGAGTGGGAGAGCAATGGGCAGCCAGAGAACAACTACAAGACCACACCTCCTGTCCTGGACAGCGACGGCTCCTTCTTCCTCTACAGTAAGCTCACTGTGGACAAGAGCCGCTGGCAGCAGGGCAATGTCTTCTCCTGCAGCGTGATGCACGAGGCCCTGCACAATGCCTATACCCAGAAGTCACTCTCTCTGAGCCCTGGAAAG	321	GQPREPQVYTLPPSRDELTKNQVSLTCLVKGFYPSDIAVEWESNGQPENNYKTTPPVLDSDGSFFLYSKLTVDKSRWQQGNVFSCSVMHEALHNAYTQKSLSLSPGK	107
linker	AAGGATCCCAAG	12	KDPK	4
CD28 (co-stim) domain	TTTTGGGTCCTCGTGGTGGTCGGGGGTGTGCTGGCCTGCTACAGCTTGCTGGTCACAGTGGCCTTCATCATCTTCTGGGTGCGCTCCAAGAGGAGCCGGCTGCTTCACAGTGATTACATGAACATGACCCCCAGGAGGCCAGGACCCACCAGGAAGCACTACCAGCCCTACGCTCCCCCGCGGGACTTTGCTGCTTACCGCAGC	204	FWVLVVVGGVLACYSLLVTVAFIIFWVRSKRSRLLHSDYMNMTPRRPGPTRKHYQPYAPPRDFAAYRS	68
CD3ζ right homology arm (HA-R)	agagtgaaggtgggtaccactgggctttgggaggagggcacggggtcccccacttgatggatgttcagaggggccttggtcttggaaggtctcaagctcgggtggtgcctggggcttggtatccaggagcaaagcaaggaccagccaagtgtgtgccttgagtgggctgaggaggaggtggcagtgtctggctgagatggacagggtaggagggagagcctggtgctaggcacctccatgacaagccgtacaaatgtgtgcacatcagagtgtcccagggaaggcgatgctactggtgacaaaggggcttacactcaggcagagg	325	RVK	3
full sequence	atctgctcgccttgtttccacctcccctcccattgccccaggttctttggccccacagcggccacatctgccgttggtgccaataggttttccaggagctggttgaggtgggagggagggagagggttgtgatcaggctgaggcatggggattggatatagtctccgtgtcatgatttatttggtcagtcagtcctagtgccaccctggggtaatggggatgtgttctcgtcaccttgggcctggctgaccagctttatctcttggcacagaggcacagagctttggcctgctggatcccaaactctgctacctgctggatggaatcctcttcatctatcgtgtcattctcactgccttgttcctgagaGCCACCAACTTCTCTCTTTTGAAGCAGGCC…	2113	AQSFGLLDPKLCYLLDGILFIYRVILTALFLRATNFSLLKQAGDVEENPGPMALPVTALLLPLALLLHAARPDIQMTQTTSSLSASLGDRVTISCRASQDISKYLNWYQQKPDGTVKLLIYHTSRLHSGVPSRFSGSGSGTDYSLTISNLEQEDIATYFCQQGNTLPYTFGGGTKLEITGGGGSGGGGSGGGGSEVKLQESGPGLVAPSQSLSVTCTVSGVSLPDYGVSWIRQPPRKGLEWLGVIWGSETTYYNSALKSRLTIIKDNSKSQVFLKMNSLQTDDTAIYYCAKHYYYGGSYAMDYWGQGTSVTVSSESKYGPPCPPCPGQPREPQVYTLPPSRDELTKNQVSLTCLVKGFYPSDIAVEWESNGQPENNYKTTPPVLDSDGSFFLYSKLTVD…	508

### Sheet: CD3z - CD19-truncCAR GSG
Integration of ζ-deficient CARs into the CD3-zeta gene conveys potent cytotoxicity in T and NK cells
Suppl. Table 1
	dsDNA sequence of Homology-directed DNA Repair template (HDR-template)	DNA base count	protein amino acid sequence	amino acid count
CD3ζ left homology arm (HA-L)	atctgctcgccttgtttccacctcccctcccattgccccaggttctttggccccacagcggccacatctgccgttggtgccaataggttttccaggagctggttgaggtgggagggagggagagggttgtgatcaggctgaggcatggggattggatatagtctccgtgtcatgatttatttggtcagtcagtcctagtgccaccctggggtaatggggatgtgttctcgtcaccttgggcctggctgaccagctttatctcttggcacagaggcacagagctttggcctgctggatcccaaactctgctacctgctggatggaatcctcttc	333	AQSFGLLDPKLCYLLDGILF	20
GSG linker	ggcagcggc	9	GSG	3
P2A self-cleaving peptide	GCTACCAATTTTTCTTTGTTGAAGCAGGCCGGGGATGTGGAGGAAAATCCGGGGCCA	57	ATNFSLLKQAGDVEENPGP	19
CD8a-derived membrane export signal (leader)	ATGGCTCTTCCTGTGACTGCCCTTCTGCTGCCCCTGGCTCTCCTGCTCCATGCTGCCCGGCCA	63	MALPVTALLLPLALLLHAARP	21
FMC63 (CD19-specific) single chain variable fragment	GACATCCAGATGACACAGACAACCAGCAGCCTCAGCGCCAGCCTGGGGGACAGAGTGACCATTAGCTGCCGGGCCTCTCAGGACATCAGCAAATACCTGAACTGGTACCAGCAGAAACCAGATGGCACTGTCAAGCTGCTGATTTACCACACCTCCAGGCTCCACAGCGGCGTGCCCAGTCGCTTCAGCGGCAGTGGGAGCGGGACAGATTATTCCCTCACAATCTCCAACCTGGAGCAGGAAGATATTGCCACATACTTCTGCCAGCAAGGCAACACCCTGCCATACACATTTGGAGGCGGCACCAAATTGGAGATCACCGGCGGTGGTGGATCTGGAGGAGGGGGCAGCGGAGGTGGCGGCTCTGAGGTGAAACTGCAGGAGAGTGGCCCTGGCCTG…	726	DIQMTQTTSSLSASLGDRVTISCRASQDISKYLNWYQQKPDGTVKLLIYHTSRLHSGVPSRFSGSGSGTDYSLTISNLEQEDIATYFCQQGNTLPYTFGGGTKLEITGGGGSGGGGSGGGGSEVKLQESGPGLVAPSQSLSVTCTVSGVSLPDYGVSWIRQPPRKGLEWLGVIWGSETTYYNSALKSRLTIIKDNSKSQVFLKMNSLQTDDTAIYYCAKHYYYGGSYAMDYWGQGTSVTVSS	242
IgG4 hinge	GAAAGCAAGTATGGCCCCCCATGCCCTCCCTGCCCC	36	ESKYGPPCPPCP	12
IgG1 CH3 hinge	GGACAGCCGCGGGAGCCCCAGGTCTACACCCTCCCACCCTCCAGAGATGAGCTGACCAAGAACCAGGTTTCACTGACATGCCTGGTGAAGGGCTTCTACCCCTCTGACATTGCTGTGGAGTGGGAGAGCAATGGGCAGCCAGAGAACAACTACAAGACCACACCTCCTGTCCTGGACAGCGACGGCTCCTTCTTCCTCTACAGTAAGCTCACTGTGGACAAGAGCCGCTGGCAGCAGGGCAATGTCTTCTCCTGCAGCGTGATGCACGAGGCCCTGCACAATGCCTATACCCAGAAGTCACTCTCTCTGAGCCCTGGAAAG	321	GQPREPQVYTLPPSRDELTKNQVSLTCLVKGFYPSDIAVEWESNGQPENNYKTTPPVLDSDGSFFLYSKLTVDKSRWQQGNVFSCSVMHEALHNAYTQKSLSLSPGK	107
linker	AAGGATCCCAAG	12	KDPK	4
CD28 (co-stim) domain	TTTTGGGTCCTCGTGGTGGTCGGGGGTGTGCTGGCCTGCTACAGCTTGCTGGTCACAGTGGCCTTCATCATCTTCTGGGTGCGCTCCAAGAGGAGCCGGCTGCTTCACAGTGATTACATGAACATGACCCCCAGGAGGCCAGGACCCACCAGGAAGCACTACCAGCCCTACGCTCCCCCGCGGGACTTTGCTGCTTACCGCAGC	204	FWVLVVVGGVLACYSLLVTVAFIIFWVRSKRSRLLHSDYMNMTPRRPGPTRKHYQPYAPPRDFAAYRS	68
CD3ζ right homology arm (HA-R)	agagtgaaggtgggtaccactgggctttgggaggagggcacggggtcccccacttgatggatgttcagaggggccttggtcttggaaggtctcaagctcgggtggtgcctggggcttggtatccaggagcaaagcaaggaccagccaagtgtgtgccttgagtgggctgaggaggaggtggcagtgtctggctgagatggacagggtaggagggagagcctggtgctaggcacctccatgacaagccgtacaaatgtgtgcacatcagagtgtcccagggaaggcgatgctactggtgacaaaggggcttacactcaggcagagg	325	RVK	3
full sequence	atctgctcgccttgtttccacctcccctcccattgccccaggttctttggccccacagcggccacatctgccgttggtgccaataggttttccaggagctggttgaggtgggagggagggagagggttgtgatcaggctgaggcatggggattggatatagtctccgtgtcatgatttatttggtcagtcagtcctagtgccaccctggggtaatggggatgtgttctcgtcaccttgggcctggctgaccagctttatctcttggcacagaggcacagagctttggcctgctggatcccaaactctgctacctgctggatggaatcctcttcggcagcggcGCTACCAATTTTTCTTTGTTGAAGCAGGCCGGGGATGTGGAGGAAAATCCGGGGCCA…	2086	AQSFGLLDPKLCYLLDGILFGSGATNFSLLKQAGDVEENPGPMALPVTALLLPLALLLHAARPDIQMTQTTSSLSASLGDRVTISCRASQDISKYLNWYQQKPDGTVKLLIYHTSRLHSGVPSRFSGSGSGTDYSLTISNLEQEDIATYFCQQGNTLPYTFGGGTKLEITGGGGSGGGGSGGGGSEVKLQESGPGLVAPSQSLSVTCTVSGVSLPDYGVSWIRQPPRKGLEWLGVIWGSETTYYNSALKSRLTIIKDNSKSQVFLKMNSLQTDDTAIYYCAKHYYYGGSYAMDYWGQGTSVTVSSESKYGPPCPPCPGQPREPQVYTLPPSRDELTKNQVSLTCLVKGFYPSDIAVEWESNGQPENNYKTTPPVLDSDGSFFLYSKLTVDKSRWQQGNV…	499

### Sheet: TRAC - CD19-CAR(2)
Integration of ζ-deficient CARs into the CD3-zeta gene conveys potent cytotoxicity in T and NK cells
Suppl. Table 1
	dsDNA sequence of Homology-directed DNA Repair template (HDR-template)	DNA base count	protein amino acid sequence	amino acid count
TRAC left homology arm (HA-L)	cctattaaataaaagaataagcagtattattaagtagccctgcatttcaggtttccttgagtggcaggccaggcctggccgtgaacgttcactgaaatcatggcctcttggccaagattgatagcttgtgcctgtccctgagtcccagtccatcacgagcagctggtttctaagatgctatttcccgtataaagcatgagaccgtgacttgccagccccacagagccccgcccttgtccatcactggcatctggactccagcctgggttggggcaaagagggaaatgagatcatgtcctaaccctgatcctcttgtcccacagatatccagaaccctgaccctgccgtgtaccagctgagagactctaaatccagtgacaagtctgtctgcctattcacc	400	IQNPDPAVYQLRDSKSSDKSVCLFT	25
P2A self-cleaving peptide	GCCACCAACTTCTCTCTTTTGAAGCAGGCCGGAGATGTGGAAGAAAATCCTGGGCCC	57	ATNFSLLKQAGDVEENPGP	19
CD8a-derived membrane export signal (leader)	ATGGCTCTTCCTGTGACTGCCCTTCTGCTGCCCCTGGCTCTCCTGCTCCATGCTGCCCGGCCA	63	MALPVTALLLPLALLLHAARP	21
myc-tag	gagcaaaaacttatctctgaagaggacctc	30	EQKLISEEDL	10
FMC63 (CD19-specific) single chain variable fragment	GACATCCAGATGACACAGACAACCAGCAGCCTCAGCGCCAGCCTGGGGGACAGAGTGACCATTAGCTGCCGGGCCTCTCAGGACATCAGCAAATACCTGAACTGGTACCAGCAGAAACCAGATGGCACTGTCAAGCTGCTGATTTACCACACCTCCAGGCTCCACAGCGGCGTGCCCAGTCGCTTCAGCGGCAGTGGGAGCGGGACAGATTATTCCCTCACAATCTCCAACCTGGAGCAGGAAGATATTGCCACATACTTCTGCCAGCAAGGCAACACCCTGCCATACACATTTGGAGGCGGCACCAAATTGGAGATCACCGGCGGTGGTGGATCTGGAGGAGGGGGCAGCGGAGGTGGCGGCTCTGAGGTGAAACTGCAGGAGAGTGGCCCTGGCCTG…	726	DIQMTQTTSSLSASLGDRVTISCRASQDISKYLNWYQQKPDGTVKLLIYHTSRLHSGVPSRFSGSGSGTDYSLTISNLEQEDIATYFCQQGNTLPYTFGGGTKLEITGGGGSGGGGSGGGGSEVKLQESGPGLVAPSQSLSVTCTVSGVSLPDYGVSWIRQPPRKGLEWLGVIWGSETTYYNSALKSRLTIIKDNSKSQVFLKMNSLQTDDTAIYYCAKHYYYGGSYAMDYWGQGTSVTVSS	242
CD28 hinge	ATAGAAGTAATGTATCCCCCTCCCTACTTGGACAACGAGAAATCTAACGGCACAATCATACACGTTAAGGGCAAGCATCTGTGTCCCTCCCCTCTTTTCCCCGGACCGTCTAAGCCA	117	IEVMYPPPYLDNEKSNGTIIHVKGKHLCPSPLFPGPSKP	39
CD28 (co-stim) domain	TTTTGGGTCCTCGTGGTGGTCGGGGGTGTGCTGGCCTGCTACAGCTTGCTGGTCACAGTGGCCTTCATCATCTTCTGGGTGCGCTCCAAGAGGAGCCGGCTGCTTCACAGTGATTACATGAACATGACCCCCAGGAGGCCAGGACCCACCAGGAAGCACTACCAGCCCTACGCTCCCCCGCGGGACTTTGCTGCTTACCGCAGC	204	FWVLVVVGGVLACYSLLVTVAFIIFWVRSKRSRLLHSDYMNMTPRRPGPTRKHYQPYAPPRDFAAYRS	68
CD3-zeta domain	AGGGTCAAATTTTCTAGATCTGCAGATGCGCCGGCCTATCAAcaaggccagaaccagctcTATAACGAGCTCAATCTAGGACGAAGAGAGGAGTACGATGTTTTGGACAAGAGACGTGGCCGGGACCCTGAGATGGGGGGAAAGCCGAGAAGGAAGAACCCTCAGGAAGGCCTGTACAATGAACTGCAGAAAGATAAGATGGCGGAGGCCTACAGTGAGATTGGGATGAAAGGCGAGCGCCGGAGGGGCAAGGGGCACGATGGCCTTTACCAGGGTCTCAGTACAGCCACCAAGGACACCTACGACGCCCTTCACATGCAGGCCCTGCCCCCTCGCTAA	339	RVKFSRSADAPAYQQGQNQLYNELNLGRREEYDVLDKRRGRDPEMGGKPRRKNPQEGLYNELQKDKMAEAYSEIGMKGERRRGKGHDGLYQGLSTATKDTYDALHMQALPPR*	113
bovine Growth Hormone (bGH) poly-A terminator	taagaattctaactagagctcgctgatcagcctcgactgtgccttctagttgccagccatctgttgtttgcccctcccccgtgccttccttgaccctggaaggtgccactcccactgtcctttcctaataaaatgaggaaattgcatcgcattgtctgagtaggtgtcattctattctggggggtggggtggggcaggacagcaagggggaggattgggaagagaatagcaggcatgctggggagcggccgcgttaa	257		0
TRAC right homology arm (HA-R)	attttgattctcaaacaaatgtgtcacaaagtaaggattctgatgtgtatatcacagacaaaactgtgctagacatgaggtctatggacttcaagagcaacagtgctgtggcctggagcaacaaatctgactttgcatgtgcaaacgccttcaacaacagcattattccagaagacaccttcttccccagcccaggtaagggcagctttggtgccttcgcaggctgtttccttgcttcaggaatggccaggttctgcccagagctctggtcaatgatgtctaaaactcctctgattggtggtctcggccttatccattgccaccaaaaccctctttttactaagaaacagtgagccttgttctggcagtccagagaatgacacgggaaaaaagcagatg	399		0
full sequence	cctattaaataaaagaataagcagtattattaagtagccctgcatttcaggtttccttgagtggcaggccaggcctggccgtgaacgttcactgaaatcatggcctcttggccaagattgatagcttgtgcctgtccctgagtcccagtccatcacgagcagctggtttctaagatgctatttcccgtataaagcatgagaccgtgacttgccagccccacagagccccgcccttgtccatcactggcatctggactccagcctgggttggggcaaagagggaaatgagatcatgtcctaaccctgatcctcttgtcccacagatatccagaaccctgaccctgccgtgtaccagctgagagactctaaatccagtgacaagtctgtctgcctattcac…	2592	IQNPDPAVYQLRDSKSSDKSVCLFTATNFSLLKQAGDVEENPGPMALPVTALLLPLALLLHAARPEQKLISEEDLDIQMTQTTSSLSASLGDRVTISCRASQDISKYLNWYQQKPDGTVKLLIYHTSRLHSGVPSRFSGSGSGTDYSLTISNLEQEDIATYFCQQGNTLPYTFGGGTKLEITGGGGSGGGGSGGGGSEVKLQESGPGLVAPSQSLSVTCTVSGVSLPDYGVSWIRQPPRKGLEWLGVIWGSETTYYNSALKSRLTIIKDNSKSQVFLKMNSLQTDDTAIYYCAKHYYYGGSYAMDYWGQGTSVTVSSIEVMYPPPYLDNEKSNGTIIHVKGKHLCPSPLFPGPSKPFWVLVVVGGVLACYSLLVTVAFIIFWVRSKRSRLLHSDYMNMT…	537

### Sheet: CD3z - CD19-truncCAR(2)
Integration of ζ-deficient CARs into the CD3-zeta gene conveys potent cytotoxicity in T and NK cells
Suppl. Table 1
	dsDNA sequence of Homology-directed DNA Repair template (HDR-template)	DNA base count	protein amino acid sequence	amino acid count
CD3ζ left homology arm (HA-L)	atctgctcgccttgtttccacctcccctcccattgccccaggttctttggccccacagcggccacatctgccgttggtgccaataggttttccaggagctggttgaggtgggagggagggagagggttgtgatcaggctgaggcatggggattggatatagtctccgtgtcatgatttatttggtcagtcagtcctagtgccaccctggggtaatggggatgtgttctcgtcaccttgggcctggctgaccagctttatctcttggcacagaggcacagagctttggcctgctggatcccaaactctgctacctgctggatggaatcctcttcatctatcgtgtcattctcactgccttgttcctgaga	369	AQSFGLLDPKLCYLLDGILFIYRVILTALFLR	32
P2A self-cleaving peptide	GCCACCAACTTCTCTCTTTTGAAGCAGGCCGGAGATGTGGAAGAAAATCCTGGGCCC	57	ATNFSLLKQAGDVEENPGP	19
CD8a-derived membrane export signal (leader)	ATGGCTCTTCCTGTGACTGCCCTTCTGCTGCCCCTGGCTCTCCTGCTCCATGCTGCCCGGCCA	63	MALPVTALLLPLALLLHAARP	21
myc-tag	gagcaaaaacttatctctgaagaggacctc	30	EQKLISEEDL	10
FMC63 (CD19-specific) single chain variable fragment	GACATCCAGATGACACAGACAACCAGCAGCCTCAGCGCCAGCCTGGGGGACAGAGTGACCATTAGCTGCCGGGCCTCTCAGGACATCAGCAAATACCTGAACTGGTACCAGCAGAAACCAGATGGCACTGTCAAGCTGCTGATTTACCACACCTCCAGGCTCCACAGCGGCGTGCCCAGTCGCTTCAGCGGCAGTGGGAGCGGGACAGATTATTCCCTCACAATCTCCAACCTGGAGCAGGAAGATATTGCCACATACTTCTGCCAGCAAGGCAACACCCTGCCATACACATTTGGAGGCGGCACCAAATTGGAGATCACCGGCGGTGGTGGATCTGGAGGAGGGGGCAGCGGAGGTGGCGGCTCTGAGGTGAAACTGCAGGAGAGTGGCCCTGGCCTG…	726	DIQMTQTTSSLSASLGDRVTISCRASQDISKYLNWYQQKPDGTVKLLIYHTSRLHSGVPSRFSGSGSGTDYSLTISNLEQEDIATYFCQQGNTLPYTFGGGTKLEITGGGGSGGGGSGGGGSEVKLQESGPGLVAPSQSLSVTCTVSGVSLPDYGVSWIRQPPRKGLEWLGVIWGSETTYYNSALKSRLTIIKDNSKSQVFLKMNSLQTDDTAIYYCAKHYYYGGSYAMDYWGQGTSVTVSS	242
CD28 hinge	ATAGAAGTAATGTATCCCCCTCCCTACTTGGACAACGAGAAATCTAACGGCACAATCATACACGTTAAGGGCAAGCATCTGTGTCCCTCCCCTCTTTTCCCCGGACCGTCTAAGCCA	117	IEVMYPPPYLDNEKSNGTIIHVKGKHLCPSPLFPGPSKP	39
CD28 (co-stim) domain	TTTTGGGTCCTCGTGGTGGTCGGGGGTGTGCTGGCCTGCTACAGCTTGCTGGTCACAGTGGCCTTCATCATCTTCTGGGTGCGCTCCAAGAGGAGCCGGCTGCTTCACAGTGATTACATGAACATGACCCCCAGGAGGCCAGGACCCACCAGGAAGCACTACCAGCCCTACGCTCCCCCGCGGGACTTTGCTGCTTACCGCAGC	204	FWVLVVVGGVLACYSLLVTVAFIIFWVRSKRSRLLHSDYMNMTPRRPGPTRKHYQPYAPPRDFAAYRS	68
CD3ζ right homology arm (HA-R)	agagtgaaggtgggtaccactgggctttgggaggagggcacggggtcccccacttgatggatgttcagaggggccttggtcttggaaggtctcaagctcgggtggtgcctggggcttggtatccaggagcaaagcaaggaccagccaagtgtgtgccttgagtgggctgaggaggaggtggcagtgtctggctgagatggacagggtaggagggagagcctggtgctaggcacctccatgacaagccgtacaaatgtgtgcacatcagagtgtcccagggaaggcgatgctactggtgacaaaggggcttacactcaggcagagg	325	RVK	3
full sequence	atctgctcgccttgtttccacctcccctcccattgccccaggttctttggccccacagcggccacatctgccgttggtgccaataggttttccaggagctggttgaggtgggagggagggagagggttgtgatcaggctgaggcatggggattggatatagtctccgtgtcatgatttatttggtcagtcagtcctagtgccaccctggggtaatggggatgtgttctcgtcaccttgggcctggctgaccagctttatctcttggcacagaggcacagagctttggcctgctggatcccaaactctgctacctgctggatggaatcctcttcatctatcgtgtcattctcactgccttgttcctgagaGCCACCAACTTCTCTCTTTTGAAGCAGGCC…	1891	AQSFGLLDPKLCYLLDGILFIYRVILTALFLRATNFSLLKQAGDVEENPGPMALPVTALLLPLALLLHAARPEQKLISEEDLDIQMTQTTSSLSASLGDRVTISCRASQDISKYLNWYQQKPDGTVKLLIYHTSRLHSGVPSRFSGSGSGTDYSLTISNLEQEDIATYFCQQGNTLPYTFGGGTKLEITGGGGSGGGGSGGGGSEVKLQESGPGLVAPSQSLSVTCTVSGVSLPDYGVSWIRQPPRKGLEWLGVIWGSETTYYNSALKSRLTIIKDNSKSQVFLKMNSLQTDDTAIYYCAKHYYYGGSYAMDYWGQGTSVTVSSIEVMYPPPYLDNEKSNGTIIHVKGKHLCPSPLFPGPSKPFWVLVVVGGVLACYSLLVTVAFIIFWVRSKRSRLLH…	434
