## Supplementary Table 2 for "Integration of ζ-deficient CARs into the *CD3-zeta* gene conveys potent cytotoxicity in T and NK cells"

### Sheet: Sheet1
Supplementary Table - Flow Cytometry Panels
Knock-In Check / CAR MFI Panel (CD19-CAR; Her2-CAR)	Note	Name	Antigen	Dye	Dilution	Host Species	Reactivity	Clone	Catalog number	Brand
	1st surface stanining	LIVE/DEAD Fixable Blue	-	-	1:100	-	-	-	L23105	Invitrogen
		Fc AF647	IgG1, Fc-gamma fragment	AF647	1:50	goat	human	polyclonal	109-605-098	Jackson ImmunoResearch
	2ndsurface stanining	CD3 PacBlue	CD3	Pacific Blue	1:25	mouse	human	UCHT1	A93687	Beckman Coulter
CD19 VITAL Assays	Note	Name	Antigen	Dye	Dilution	Host Species	Reactivity	Clone	Catalog number	Brand
	surface staining	DAPI	-	-	1:10.000	-	-	-	62248	ThermoFisher Scientific
	fluorescent proteins expressed by cells	GFP	Target cells (Nalm-6 GFP)	Green Fluorescent Protein	-	Aequorea victoria	-	-	-	-
		TagRFP	Control cell (Nalm-6 CD19-KO RFP)	Red Fluorescent Protein	-	Entacmaea quadricolor	-	-	-	-
Intracellular Cytokine Panel	Note	Name	Antigen	Dye	Dilution	Host Species	Reactivity	Clone	Catalog number	Brand
	surface staining	LIVE/DEAD Fixable Blue	-	-	1:100	-	-	-	L23105	Invitrogen
	1st intracellular staining	Fc AF647	IgG1	AF647	1:50	goat	human	polyclonal	109-605-098	Jackson ImmunoResearch
	2nd intracellular staining	CD3 PacBlue	CD3	Pacific Blue	1:25	mouse	human	UCHT1	A93687	Beckman Coulter
		CD4 PE	CD4	PE	1:25	mouse	human	13B8.2	A07751	Beckman Coulter
		CD8 BV510	CD8	BV510	1:100	mouse	human	SK1	344732	BIolegend
		TNFa AF700	TNFa	AF700	1:200	mouse	human	MAb11	557996	BD Biosciences
		IFNγ APC-eF780	IFNγ	APC-eF780	1:100	mouse	human	4S.B3	47-7319-42	Ebioscience
		IL-2 PE-Cy7	IL-2	PE-Cy7	1:25	mouse	human	MQ1-17H12	500326	Biolegend
T Cell Memory Phenotype Panel	Note	Name	Antigen	Dye	Dilution	Host Species	Reactivity	Clone	Catalog number	Brand
	1st surface stanining	live/dead UV	-	-	1:100	-	-	-	L23105	Invitrogen
		Fc AF647	IgG1	AF647	1:50	goat	human	polyclonal	109-605-098	Jackson ImmunoResearch
	2nd surface staining	CD3 PacBlue	CD3	Pacific Blue	1:25	mouse	human	UCHT1	A93687	Beckman Coulter
		CD4 PE	CD4	PE	1:25	mouse	human	13B8.2	A07751	Beckman Coulter
		CD8 BV510	CD8	BV510	1:100	mouse	human	SK1	344732	BIolegend
		CD45RA ECD	CD45RA	ECD	1:50	mouse	human	2H4LDH11LDB9 (2H4)	B49193	Beckman Coulter
		CCR7 A488	CCR7	A488	1:50	mouse	human	G043H7	353206	Biolegend
		PD-1 BV785	PD-1	BV785	1:50	mouse	human	EH12.2H7	329930	Biolegend
CAR T Cell Exhaustion Panel	Note	Name	Antigen	Dye	Dilution	Host Species	Reactivity	Clone	Catalog number	Brand
	1st surface stanining	live/dead UV	-	-	1:100	-	-		L23105	Invitrogen
		Fc AF647	IgG1	AF647	1:50	goat	human	polyclonal	109-605-098	Jackson ImmunoResearch
	2nd surface staining	CD4 PE	CD4	PE	1:25	mouse	human	13B8.2	A07751	Beckman Coulter
		CD8 BV510	CD8	BV510	1:100	mouse	human	SK1	344732	BIolegend
		PD-1 BV785	PD-1	BV785	1:25	mouse	human	EH12.2H7	329930	Biolegend
		Tim-3 APC-Cy7	Tim-3	APC-Cy7	1:50	mouse	human	F38-2E2	345026	Biolegend
		LAG-3 PerCp-eFluor710	LAG-3	PerCp-eFluor710	1:25	mouse	human	3DS223H	46-2239-42	eBioscience
TCRg/d Ki check panel	Note	Name	Antigen	Dye	Dilution	Host Species	Reactivity	Clone	Catalog number	Brand
	surface staining	LIVE/DEAD Fixable Blue	-	-	1:100	-	-	-	L23105	Invitrogen
		⍺Myc – AF647	Myc-Tag	AF647	1:50	mouse	human	9B11	2233	Cell Signaling Technology
		anti-TCR PAN γ/δ-FITC	TCR PAN γ/δ	FITC	1:25	mouse	human	IMMU510	B49175	Beckman Coulter
activation-induced cell death	Note	Name	Antigen	Dye	Dilution	Host Species	Reactivity	Clone	Catalog number	Brand
	surface staining	Annexin V - AF647	Phosphatidylserine	AF647	1:40	-	All mammalian species	-	640943	Biolegend
		7AAD	-	7AAD	1:50	-	-	-	420404	Biolegend
Killing assays, ADCC assay	Note	Name	Antigen	Dye	Dilution	Host Species	Reactivity	Clone	Catalog number	Brand
	permanent cell labelling	CellTrace CFSE Cell Proliferation Kit	Target cells (K562, allogeneic PBMC, Jeko-1)	CFSE	1:10,000	-	-	-	C34554	Invitrogen
Knock-In Check (CD19-CAR 2)	Note	Name	Antigen	Dye	Dilution	Host Species	Reactivity	Clone	Catalog number	Brand
	surface stanining	LIVE/DEAD Fixable Blue	-	-	1:100	-	-	-	L23105	Invitrogen
		Myc PE - or - Myc AF647	Myc-Tag	PE or AF647	1:50	mouse	human	9B11	3739 or 2233	Cell Signaling Technology
		CD3 PacBlue	CD3	Pacific Blue	1:25	mouse	human	UCHT1	A93687	Beckman Coulter
CD3zeta KO / GFP-KI panel	Note	Name	Antigen	Dye	Dilution	Host Species	Reactivity	Clone	Catalog number	Brand
	intracellular staining	live/dead UV	-	-	1:100	-	-		L23105	Invitrogen
		CD247/CD3ζ PE	CD247	PE	1:50	mouse	human	6B10.2	644105	Biolegend
	fluorescent proteins expressed by cells	eGFP	eGFP KI NK cells	Green Fluorescent Protein	-	Aequorea victoria	-	-	-	-
Degranulation Assay	Note	Name	Antigen	Dye	Dilution	Host Species	Reactivity	Clone	Catalog number	Brand
	surface stanining	DAPI	-	-	1:10.000	-	-	-	62248	ThermoFisher Scientific
		CD107a	CD107a	BV785	1:50	mouse	human	H4A3	328643	Biolegend
