## Supplementary Table 3 for "Integration of ζ-deficient CARs into the *CD3-zeta* gene conveys potent cytotoxicity in T and NK cells"

### Sheet: Sheet1
Category*	Chromosome	Start	End	CAST-Seq hits	Reads	Overlap**	Genomic location	Closest element	Genes within 100 kb	Score gRNA	Putative target sequence gRNA***
ON	chr1	167427790	167453737	58822	19505457	4	5' UTR	CD247	POU2F1 (167220876:167427345); CREG1 (167529117:167553805); CD247 (167430640:167518610)	20.5	gatggaatcctcttcatctaTGg
OMT	chr1	182328943	182329916	12	2227	4	Promoter	LINC01344	TEDDM1 (182398117:182400616); GLUL (182381704:182392206); RGSL1 (182409192:182560599)	13.5	gTGggaa-cctcttcatctaGGg
LD	chr1	167455488	167467504	121	34188	4	Promoter (<=1kb)	LOC101928512	POU2F1 (167220876:167427345); CREG1 (167529117:167553805); CD247 (167430640:167518610)	6	gatggaGtccCGttcaGTt---g
LD	chr1	167471770	167475236	39	16849	4	Intron	CD247	POU2F1 (167220876:167427345); CREG1 (167529117:167553805); CD247 (167430640:167518610)	6	TatAgaaAccCct-caCcta-Ag
NBS	chr22	19758093	19758622	187	258	4	Promoter	TBX1	GP1BB (19722945:19724771); SEPTIN5 (19714503:19724224); GNB1L (19783223:19854939); TBX1 (19756703:19783593); RTL10 (19846138:19854896)	2.5	gCtggaG-cctct+t+cCt++ctGGAg
NBS	chr17	29062209	29062749	182	311	4	Distal Intergenic	—	SEZ6 (28954901:29006440); MYO18A (29071124:29180412); PIPOX (28950513:29057216); NA (29073521:29078857)	2.5	gTGggCatc+ctctCcaA--aATg
NBS	chr1	234538310	234538849	117	152	4	Exon	LINC01354	IRF2BP2 (234604269:234609525); TARBP1 (234391313:234479179)	3.5	ga-ggTCtcct++ctt+cTtct-CGg
NBS	chr5	149597649	149598172	110	134	4	5' UTR	ARHGEF37	CSNK1A1 (149492982:149551471); ARHGEF37 (149551947:149634968)	6.5	gaCAga-tc+ct+cttcatc-aGAg
NBS	chr10	34780811	34781339	103	125	4	Intron	PARD3	PARD3 (34109560:34815325)	5.5	gCAgga+atc+ctctt+catcCCACg
NBS	chr10	5942344	5942866	101	120	4	Intron	LOC105376384	IL2RA (6010689:6062370); IL15RA (5943639:5978187); ANKRD16 (5861616:5889906); FBH1 (5890203:5937594)	2.5	gatTgCa++tcc+tctAcatGG-GAg
NBS	chr1	231210210	231210744	90	108	4	Intron	TRIM67	C1orf131 (231223763:231241187); TRIM67-AS1 (231184098:231187627); TRIM67 (231162112:231221556); GNPAT (231241207:231277973)	2	gCtgCCCGcctcttcCCc-a-Gg
NBS	chr19	18506130	18506657	76	97	4	Intron	ELL	SSBP4 (18418864:18434562); FKBP8 (18531751:18544077); ISYNA1 (18434388:18438301); REX1BD (18588685:18592336); UBA52 (18571730:18577550); KXD1 (18557762:18569387); ELL (18442663:18522116); CRLF1 (18572220:18607741)	4.5	gatCCaa+++tcctGtGcCtctGGGg
NBS	chr11	14907388	14907912	76	96	4	Promoter (2-3kb)	CALCB	CYP2R1 (14877440:14892252); PDE3B (14643804:14872044); CALCA (14966668:14972354); CALCB (14904997:15082342)	3.5	CaGggGCtcctctGcTCcCaCTg
NBS	chr16	85699519	85700044	69	97	4	Exon	C16orf74	EMC8 (85771758:85799608); COX4I1 (85798633:85807044); GSE1 (85169525:85676204); C16orf74 (85690084:85751129); GINS2 (85676198:85690073)	4.5	gaAggaa+tcGGA+ttcaActGCAg
NBS	chr11	1464400	1464929	55	66	4	Exon	MOB2	DUSP8 (1554051:1572271); MOB2 (1469457:1501247); BRSK2 (1389899:1462689)	4.5	Ca-ggaatTGt-tCcatct+aTAg
NBS	chr10	43805862	43806383	46	58	4	Intron	LOC105378275	—	4	gCtgCCCtcc-cttcCtcCa-Gg
NBS	chr14	103155092	103155609	43	60	4	Distal Intergenic	LINC00677	LBHD2 (103084210:103090027); TNFAIP2 (103123442:103137439); EXOC3L4 (103100144:103110559); CDC42BPB (102932380:103057549)	1.5	gGtgCGCtc-tGtGcCtctGCAg
NBS	chr19	49489882	49491885	6	7086	3	Promoter (<=1kb)	SNORD35A	GFY (49423749:49428818); PTH2 (49422414:49423441); ALDH16A1 (49453225:49471050); KASH5 (49388219:49417990); FCGRT (49506816:49526333); FLT3LG (49474207:49486231); RPL13A (49487554:49492308); SNORD33 (49490615:49490699); MIR150 (49500785:49500868); NOSIP (49555711:49590262); PIH1D1 (49446298:49453497); PRRG2 (49580646:49591004); SLC17A7 (49429401:49442360); RCN3 (49528003:49546962); PRR12 (4959118…	2.5	gCtgTT-tcTtcttcCGGtaGTg
*ON=On-target; NBS= Non-classified Break Site; LD=Large deletion (within 100 kb of ON)
**Number of samples in which the site was significantly detected (out of 4).
***Best alignment for sgRNA GATGGAATCCTCTTCATCTANRG. Capital letters indicate mismatches, "+" insertions, "-" deletions.
